# KBoost: a new method to infer gene regulatory networks from gene expression data

**DOI:** 10.1101/2021.04.01.438059

**Authors:** Luis F. Iglesias-Martinez, Barbara De Kegel, Walter Kolch

## Abstract

Reconstructing gene regulatory networks is crucial to understand biological processes and holds potential for developing personalized treatment. Yet, it is still an open problem as state-of-the-art algorithms are often not able to process large amounts of data within reasonable time. Furthermore, many of the existing methods predict numerous false positives and have limited capabilities to integrate other sources of information, such as previously known interactions. Here we introduce KBoost, an algorithm that uses kernel PCA regression, boosting and Bayesian model averaging for fast and accurate reconstruction of gene regulatory networks. We have benchmarked KBoost against other high performing algorithms using three different datasets. The results show that our method compares favorably to other methods across datasets. We have also applied KBoost to a large cohort of close to 2000 breast cancer patients and 24000 genes in less than 2 hours on standard hardware. Our results show that molecularly defined breast cancer subtypes also feature differences in their GRNs. An implementation of KBoost in the form of an R package is available at: https://github.com/Luisiglm/KBoost.
