## Supplementary material for "KBoost: a new method to infer gene regulatory networks from gene expression data": Breast Cancer Subtypes Transcription Factor Closeness Centrality

### Sheet: LUM A
TF	Closeness Centrality
REPIN1	925
ETV2	859
TBX21	849
THAP1	638.5
BACH1	622.5
YY1	570
TSC22D1	559
SON	397
GPBP1	391.5
ZNF580	347
CASZ1	341.5
SP3	320
PURG	270.5
PRRX1	262
IKZF2	243
IRF8	228
ZNF366	219
MYT1	218
CDC5L	208
AKAP8L	204
ZNF76	192
THAP11	165
DOT1L	163
NFE2L2	124
HOXD11	119
ZNF627	105

### Sheet: LUM B
TF	Closeness Centrality
REPIN1	804
TBX21	782
ETV2	749.5
BACH1	701.5
YY1	589
SP3	419.5
PRRX1	325.5
FOXE1	292
TSC22D1	277.5
GPBP1	267
SON	223.5
MBD6	220.5
ZNF366	213
IRF8	192
THAP1	181
AEBP1	165
ZNF655	161
MYT1	160
ZEB2	150
STAT4	150
MECP2	147
ZNF766	142
ZNF76	123
FOXD4L6	113
CDC5L	110
SAFB	109
HMGN3	88

### Sheet: Normal
TF	Closeness Centrality
TSC22D1	622.5
IRF3	497.5
ETV2	452.5
YY1	407.5
TBX21	377.833
ZNF692	348.5
ZNF655	346.5
CXXC1	341
SON	334.5
NFE2L2	281
EVX1	273.5
HOXD11	268.5
ZBTB48	267.5
SMAD4	260.5
IRF8	259
MBNL2	241.5
NFIC	240.167
CREB1	229
SNAPC4	217
STAT4	214
ZNF512	204
SOX10	200.5
ZBTB40	190.5
ZNF76	184
ZNF493	183
PA2G4	182
FOXM1	169.5
PRRX1	164.5
BACH1	163
REPIN1	158
BNC2	158
CDC5L	148
DR1	143
THAP1	142
AKAP8L	138
PRDM14	135
ZNF613	130.5
LCOR	130
ZNF687	129
GATA3	125.5
MTF2	124.5
AHDC1	122
CENPA	120
EBF3	120
FOXA1	119.5
IKZF2	117.5
THAP11	115
MBD6	110
SETBP1	103
ZGPAT	100
PURG	98
JAZF1	95
FOXE1	93
ZNF148	93
OSR1	90
ZNF428	88
ZNF518B	86
ZNF324	85
ZNF627	84
TBPL1	84
ESR1	84
CENPT	84
EBF1	83
SNAI2	83
ANKZF1	82
ZEB2	82
ZNF573	80
MECP2	77
PPARG	76
STAT2	73
TSHZ2	71
CASZ1	70
ZNF580	69
SPDEF	66
GPBP1	65
AEBP1	65
ZNF366	61
GTF2B	46
NFIB	41
WT1	39
PLSCR1	30
GTF2B	73
ATF6	72
PPARG	71
ZNF687	71
ZNF142	70
PAX3	68
JAZF1	67
STAT2	65
TFDP1	65
GPBP1	63
SP2	63
FOXE1	63
POU2AF1	61
THAP7	59
CENPT	59
FOXD4L6	59
MAF	58
E2F5	52
SETDB1	51
ZNF626	45
IRF1	45
NKX3-2	44
ZBTB20	34
ZNF205	31
MAFB	18
PLAGL1	15
TGIF1	7

### Sheet: HER 2
TF	Closeness Centrality
AKAP8L	852.667
POU2F1	791.5
CREB1	759.5
ZBTB40	562.5
TSC22D1	543.5
SON	526.5
NFE2L2	505.5
TBX21	492
REPIN1	482
ZNF655	404.5
ZNF76	404
ZNF641	374.5
THAP11	343.5
AHDC1	323.5
FOXD4L6	318.5
GATA3	310
YY1	291
ESR1	250.5
IRF8	217
ETV2	213.5
PRRX1	200
ZBTB48	179.5
ZNF692	174.5
MECP2	171
ZNF366	167
ZEB2	132
PURG	130
CENPA	123
THAP1	120
CASZ1	119
DR1	115
LCOR	115
IKZF2	114
AEBP1	113
ZNF627	111
RFX1	109
CDC5L	109
RBPJL	101
MAFB	94
IKZF4	94
RUNX3	91
ZNF580	82
PCGF6	82
ZNF148	81
ZNF205	80
ZNF324	74
LYL1	72
ZNF205	71
SNAPC4	69
YBX1	49

### Sheet: Claudin Low
TF	Closeness Centrality
FOXM1	666.5
ETV2	579.5
CENPA	508
REPIN1	506
YY1	482
PAX3	459.5
DOT1L	399.5
SP3	378
FOXE1	374.5
ZNF831	329.5
AKNA	321.5
TBX21	282
SPI1	279
E2F2	252
ZNF580	237.833
FOXA1	217
NR1H3	210
STAT4	198.5
SON	185.5
PRDM14	181
ZNF331	179
IRF8	172
GTF2I	171.5
SPDEF	164.667
NKX2-6	164
THAP1	157
MBNL2	154
BNC2	153
ELF4	150
ESR1	148
CDC5L	147
ZNF492	145.5
EBF1	139
AEBP1	137
ZNF766	136
ZBTB4	135.5
MBD6	134
GATA3	131.5
POU2AF1	130
TSHZ3	129
CBX2	120
STAT1	119
FOXC1	115
GPBP1	108
CTCF	106
HMGA1	101
FOXG1	100
E2F3	98
IRF3	96
ZEB2	93
SP140	89
DNMT1	88
ZNF598	88
PURA	83
MYT1	83
LYL1	83
NKX6-2	82
SOX10	81
KLF12	75
HMX1	74
TSC22D1	71
SAFB	69
ELF1	66
NFE2L2	57
MTF2	54
ZNF493	44

### Sheet: Basal
TF	Closeness Centrality
TBX21	625
REPIN1	608
SON	512.5
THAP1	451
BACH1	445
YY1	337.5
ZBTB40	336.333
AKAP8L	331.167
FOXA1	321
SP3	285
ZNF692	279
CREB1	264.5
SPDEF	252.833
TSC22D1	236.5
CCDC17	224
TSHZ3	221
HIF1A	220.5
NFE2L2	217
AEBP1	200.5
MYC	198.5
MECP2	195
E2F5	195
POU2F1	180
ZNF766	166
STAT4	165
PURG	159
ETV2	159
ZNF627	158
CDC5L	150
MBD6	147
AKNA	141
EBF1	138
ZNF366	138
FOXD4L6	136
STAT2	126
PLSCR1	123
XBP1	117
THAP11	116
FOXC1	103
FOXM1	101
IRF8	99
ZNF655	85
ZEB2	81
SPI1	79
GPBP1	69
CENPA	60
POU2AF1	52
BCL11A	44
SOX10	28
MAX	25
LYL1	28
OTP	16
IKZF2	12
